# Type I IFN reprograms CD4⁺ T cell lipid metabolism as an antiviral effector mechanism during acute HIV/SIV infection

**DOI:** 10.64898/2026.02.12.705596

**Authors:** Jinhee Kim, Anoop Ambikan, Jakob Harrison-Gleason, Kayla L. Yerlioglu, Iva Filipovic, Romaila Abdelraouf, Catarina Ananias-Saez, Erin B Taylor, Mariluz Arainga, Deepanwita Bose, Francois J Villinger, Ujjwal Neogi, Elena Martinelli

## Abstract

Cellular metabolism regulates HIV/SIV replication and reservoir establishment, yet how infection and antiretroviral therapy initiation (ARTi) shape CD4⁺ T cell metabolism *in vivo* remains poorly defined. Using the SIVmac239 macaque model, we integrated single-cell metabolic profiling (MIST), transcriptomics, lipidomics and genome-scale metabolic modeling to characterize their metabolic remodeling.

At peak viremia, CD4⁺ T cells exhibited shutdown of de novo fatty-acid (FA) synthesis, reflected by acetyl-CoA carboxylase-1 (ACC1) downregulation, inhibition of lipid-anabolic reactions, and depletion of membrane phospholipids. This state was driven by type I interferon (IFN-I) responses, and IFN-I suppressed ACC1 *in vitro*. Pharmacologic inhibition of FA synthesis enhanced T cell activation and exerted direct antiviral effects. Following ARTi, most metabolic pathways in CD4^+^ T cells were suppressed, whereas oxidative phosphorylation (OXPHOS) remained elevated and its levels in effector memory cells correlated with cell-associated-vDNA These findings identify IFN-driven FA synthesis suppression as a novel effector mechanism during acute viral infection, and persistent OXPHOS in effector CD4⁺ T cells as a metabolic correlate of early reservoir establishment.
