## Supplementary material for "Type I IFN reprograms CD4⁺ T cell lipid metabolism as an antiviral effector mechanism during acute HIV/SIV infection": Table S2

### Sheet: Sheet1
KEGG_Pathway	Genes
KEGG_CITRATE_CYCLE_TCA_CYCLE	ACLY, ACO1, ACO2, CS, DLAT, DLD, DLST, FH, IDH1, IDH2, IDH3A, IDH3B, IDH3G, MDH1, MDH2, OGDH, OGDHL, PC, PCK1, PCK2, PCK2, PDHA1, PDHA2, PDHB, SDHA, SDHB, SDHC, SDHD, SUCLA2, SUCLG1, SUCLG2, SUCLG2P2
KEGG_FATTY_ACID_METABOLISM	ACAA1, ACAA2, ACADL, ACADM, ACADS, ACADSB, ACADVL, ACAT1, ACAT2, ACOX1, ACOX3, ACSL1, ACSL3, ACSL4, ACSL5, ACSL6, ADH1A, ADH1B, ADH1C, ADH4, ADH5, ADH6, ADH7, ALDH1B1, ALDH2, ALDH3A2, ALDH7A1, ALDH9A1, CPT1A, CPT1B, CPT1C, CPT2, CYP4A11, CYP4A22, ECHS1, ECI1, ECI2, EHHADH, GCDH, HADH, HADHA, HADHB
KEGG_GLYCOLYSIS_GLUCONEOGENESIS	ACSS1, ACSS2, ADH1A, ADH1B, ADH1C, ADH4, ADH5, ADH6, ADH7, AKR1A1, ALDH1A3, ALDH1B1, ALDH2, ALDH3A1, ALDH3A2, ALDH3B1, ALDH3B2, ALDH7A1, ALDH9A1, ALDOA, ALDOB, ALDOC, BPGM, DLAT, DLD, ENO1, ENO2, ENO3, FBP1, FBP2, G6PC1, G6PC2, G6PC2, GALM, GAPDH, GCK, GPI, GPI, HK1, HK2, HK3, LDHA, LDHA, LDHAL6A, LDHAL6B, LDHB, LDHC, PCK1, PCK2, PCK2, PDHA1, PDHA2, PDHB, PFKL, PFKM, PFKP, PGAM1, PGAM2, PGAM4, PG…
KEGG_OXIDATIVE_PHOSPHORYLATION	ATP12A, ATP4A, ATP4B, ATP4B, ATP5F1A, ATP5F1B, ATP5F1C, ATP5F1D, ATP5F1E, ATP5MC1, ATP5MC1P5, ATP5MC2, ATP5MC3, ATP5ME, ATP5MF, ATP5MG, ATP5PB, ATP5PD, ATP5PF, ATP5PO, ATP6AP1, ATP6V0A1, ATP6V0A2, ATP6V0A4, ATP6V0B, ATP6V0C, ATP6V0D1, ATP6V0D2, ATP6V0E1, ATP6V0E2, ATP6V1A, ATP6V1B1, ATP6V1B2, ATP6V1C1, ATP6V1C2, ATP6V1D, ATP6V1E1, ATP6V1E2, ATP6V1F, ATP6V1G1, ATP6V1G2, ATP6V1G2, ATP6V1G2, ATP6V1G…
KEGG_PENTOSE_PHOSPHATE_PATHWAY	ALDOA, ALDOB, ALDOC, DERA, FBP1, FBP2, G6PD, GPI, GPI, H6PD, PFKL, PFKM, PFKP, PGD, PGLS, PGM1, PGM2, PRPS1, PRPS1L1, PRPS2, RBKS, RPE, RPEL1, RPIA, TALDO1, TKT, TKTL1, TKTL2
KEGG_PYRUVATE_METABOLISM	ACACA, ACACA, ACACB, ACAT1, ACAT2, ACOT12, ACSS1, ACSS2, ACYP1, ACYP2, AKR1B1, ALDH1B1, ALDH2, ALDH3A2, ALDH7A1, ALDH9A1, DLAT, DLD, GLO1, GRHPR, HAGH, HAGHL, LDHA, LDHA, LDHAL6A, LDHAL6B, LDHB, LDHC, LDHD, MDH1, MDH2, ME1, ME2, ME3, PC, PCK1, PCK2, PCK2, PDHA1, PDHA2, PDHB, PKLR, PKLR, PKM
