## Supplementary material for "Type I IFN reprograms CD4⁺ T cell lipid metabolism as an antiviral effector mechanism during acute HIV/SIV infection": Table S3

### Sheet: Sheet1
KEGG_Pathway	Genes
KEGG_ALANINE_ASPARTATE_AND_GLUTAMATE_METABOLISM	ABAT, ACY3, ADSL, ADSS1, ADSS2, AGXT, AGXT2, ALDH4A1, ALDH5A1, ASL, ASNS, ASPA, ASS1, CAD, CPS1, DDO, GAD1, GAD2, GFPT1, GFPT2, GLS, GLS2, GLUD1, GLUD2, GLUD2, GLUL, GOT1, GOT2, GPT, GPT2, IL4I1, NIT2, PPAT
KEGG_AMINO_SUGAR_AND_NUCLEOTIDE_SUGAR_METABOLISM	AMDHD2, CHIA, CHIT1, CMAS, CYB5R1, CYB5R3, FCSK, FPGT, GALE, GALK1, GALK2, GALT, GCK, GFPT1, GFPT2, GFUS, GFUS, GMDS, GMPPA, GMPPB, GNE, GNPDA1, GNPDA2, GNPNAT1, GPI, GPI, HEXA, HEXB, HK1, HK2, HK3, MPI, NAGK, NANP, NANS, NPL, PGM1, PGM2, PGM3, PMM1, PMM2, RENBP, UAP1, UGDH, UGP2, UXS1
KEGG_ARACHIDONIC_ACID_METABOLISM	AKR1C3, ALOX12, ALOX12B, ALOX15, ALOX15B, ALOX5, ALOX5, CBR1, CBR3, CYP2B6, CYP2B6, CYP2C18, CYP2C19, CYP2C8, CYP2C9, CYP2E1, CYP2J2, CYP2U1, CYP4A11, CYP4A22, CYP4F2, CYP4F3, EPHX2, GGT1, GGT5, GGT6, GGT7, GPX1, GPX2, GPX3, GPX4, GPX5, GPX5, GPX6, GPX6, GPX7, HPGDS, JMJD7-PLA2G4B, LTA4H, LTC4S, LTC4S, PLA2G10, PLA2G10, PLA2G12A, PLA2G12B, PLA2G1B, PLA2G2A, PLA2G2C, PLA2G2D, PLA2G2E, PLA2G2F, PLA…
KEGG_ARGININE_AND_PROLINE_METABOLISM	ACY1, AGMAT, ALDH18A1, ALDH1B1, ALDH2, ALDH3A2, ALDH4A1, ALDH7A1, ALDH9A1, AMD1, AOC1, ARG1, ARG2, ASL, ASS1, AZIN2, CKB, CKM, CKMT1A, CKMT1B, CKMT2, CPS1, DAO, GAMT, GATM, GLS, GLS2, GLUD1, GLUD2, GLUD2, GLUL, GOT1, GOT2, LAP3, MAOA, MAOB, NAGS, NOS1, NOS2, NOS3, OAT, ODC1, OTC, P4HA1, P4HA2, P4HA3, PRODH, PRODH2, PYCR1, PYCR2, PYCR3, PYCR3, SAT1, SAT2, SMS, SRM
KEGG_ASCORBATE_AND_ALDARATE_METABOLISM	ALDH1B1, ALDH2, ALDH3A2, ALDH7A1, ALDH9A1, MIOX, UGDH, UGT1A1, UGT1A10, UGT1A3, UGT1A4, UGT1A5, UGT1A6, UGT1A7, UGT1A8, UGT1A9, UGT2A1, UGT2A3, UGT2A3, UGT2B10, UGT2B10, UGT2B11, UGT2B15, UGT2B15, UGT2B17, UGT2B28, UGT2B4, UGT2B7
KEGG_BIOSYNTHESIS_OF_UNSATURATED_FATTY_ACIDS	ACAA1, ACOT1, ACOT2, ACOT4, ACOT7, ACOX1, ACOX3, BAAT, BAAT, ELOVL2, ELOVL5, ELOVL6, FADS1, FADS2, HACD1, HACD2, HADHA, HSD17B12, PECR, SCD, SCD5, TECR, YOD1
KEGG_CITRATE_CYCLE_TCA_CYCLE	ACLY, ACO1, ACO2, CS, DLAT, DLD, DLST, FH, IDH1, IDH2, IDH3A, IDH3B, IDH3G, MDH1, MDH2, OGDH, OGDHL, PC, PCK1, PCK2, PCK2, PDHA1, PDHA2, PDHB, SDHA, SDHB, SDHC, SDHD, SUCLA2, SUCLG1, SUCLG2, SUCLG2P2
KEGG_CYSTEINE_AND_METHIONINE_METABOLISM	ADI1, ADI1, AHCY, AHCYL1, AHCYL2, AMD1, APIP, BHMT, CBS, CDO1, CTH, DNMT1, DNMT3A, DNMT3B, DNMT3L, ENOPH1, GOT1, GOT2, IL4I1, LDHA, LDHA, LDHAL6A, LDHAL6B, LDHB, LDHC, MAT1A, MAT2A, MAT2B, MPST, MTAP, MTR, SDS, SMS, SRM, TAT, TRDMT1
KEGG_FATTY_ACID_METABOLISM	ACAA1, ACAA2, ACADL, ACADM, ACADS, ACADSB, ACADVL, ACAT1, ACAT2, ACOX1, ACOX3, ACSL1, ACSL3, ACSL4, ACSL5, ACSL6, ADH1A, ADH1B, ADH1C, ADH4, ADH5, ADH6, ADH7, ALDH1B1, ALDH2, ALDH3A2, ALDH7A1, ALDH9A1, CPT1A, CPT1B, CPT1C, CPT2, CYP4A11, CYP4A22, ECHS1, ECI1, ECI2, EHHADH, GCDH, HADH, HADHA, HADHB
KEGG_GLUTATHIONE_METABOLISM	ANPEP, G6PD, GCLC, GCLM, GGCT, GGT1, GGT5, GGT6, GGT7, GPX1, GPX2, GPX3, GPX4, GPX5, GPX5, GPX6, GPX6, GPX7, GSR, GSS, GSTA1, GSTA2, GSTA3, GSTA4, GSTA5, GSTK1, GSTM1, GSTM2, GSTM3, GSTM4, GSTM5, GSTO1, GSTO2, GSTP1, GSTT1, GSTT2, GSTT2, GSTZ1, IDH1, IDH2, LAP3, MGST1, MGST2, MGST3, ODC1, OPLAH, PGD, RRM1, RRM2, RRM2B, SMS, SRM, TXNDC12
KEGG_PANTOTHENATE_AND_COA_BIOSYNTHESIS	BCAT1, BCAT2, COASY, DPYD, DPYS, ENPP1, ENPP3, PANK1, PANK2, PANK3, PANK4, PANK4, PPCDC, PPCS, UPB1, VNN1, VNN2
KEGG_PENTOSE_PHOSPHATE_PATHWAY	ALDOA, ALDOB, ALDOC, DERA, FBP1, FBP2, G6PD, GPI, GPI, H6PD, PFKL, PFKM, PFKP, PGD, PGLS, PGM1, PGM2, PRPS1, PRPS1L1, PRPS2, RBKS, RPE, RPEL1, RPIA, TALDO1, TKT, TKTL1, TKTL2
KEGG_PEROXISOME	ABCD1, ABCD2, ABCD3, ABCD4, ACAA1, ACOT8, ACOX1, ACOX2, ACOX3, ACSL1, ACSL3, ACSL4, ACSL5, ACSL6, AGPS, AGXT, AMACR, BAAT, BAAT, CAT, CRAT, CROT, DAO, DDO, DECR2, DECR2, DHRS4, DHRS4, ECH1, ECH1, ECI2, EHHADH, EPHX2, FAR1, FAR2, GNPAT, GSTK1, HACL1, HAO1, HAO2, HMGCL, HSD17B4, IDH1, IDH2, MLYCD, MPV17, MPV17L, MPV17L, MPV17L, MPV17L, MVK, NOS2, NUDT12, NUDT19, PAOX, PECR, PEX1, PEX10, PEX11A, PEX…
KEGG_PURINE_METABOLISM	ADA, ADCY1, ADCY10, ADCY2, ADCY3, ADCY4, ADCY4, ADCY5, ADCY6, ADCY7, ADCY8, ADCY9, ADK, ADPRM, ADSL, ADSS1, ADSS2, AK1, AK2, AK4, AK5, AK7, ALLC, AMPD1, AMPD2, AMPD3, APRT, ATIC, CANT1, DCK, DGUOK, ENPP1, ENPP3, ENTPD1, ENTPD2, ENTPD3, ENTPD4, ENTPD4, ENTPD5, ENTPD6, ENTPD8, FHIT, GART, GART, GDA, GMPR, GMPR2, GMPR2, GMPS, GUCY1A1, GUCY1A2, GUCY1B1, GUCY2C, GUCY2D, GUCY2F, GUK1, HPRT1, IMPDH1, IM…
KEGG_PYRIMIDINE_METABOLISM	AK3, CAD, CANT1, CDA, CMPK1, CMPK2, CTPS1, CTPS2, DCK, DCTD, DHODH, DPYD, DPYS, DTYMK, DUT, ENTPD1, ENTPD3, ENTPD4, ENTPD4, ENTPD5, ENTPD6, ENTPD8, ITPA, NME1, NME1-NME2, NME2, NME3, NME4, NME5, NME6, NME7, NT5C, NT5C1A, NT5C1B, NT5C2, NT5C3A, NT5E, NT5M, NUDT2, PNP, PNPT1, POLA1, POLA2, POLD1, POLD2, POLD3, POLD4, POLE, POLE2, POLE3, POLE4, POLR1A, POLR1B, POLR1C, POLR1D, POLR1E, POLR1H, POLR1H,…
KEGG_PYRUVATE_METABOLISM	ACACA, ACACA, ACACB, ACAT1, ACAT2, ACOT12, ACSS1, ACSS2, ACYP1, ACYP2, AKR1B1, ALDH1B1, ALDH2, ALDH3A2, ALDH7A1, ALDH9A1, DLAT, DLD, GLO1, GRHPR, HAGH, HAGHL, LDHA, LDHA, LDHAL6A, LDHAL6B, LDHB, LDHC, LDHD, MDH1, MDH2, ME1, ME2, ME3, PC, PCK1, PCK2, PCK2, PDHA1, PDHA2, PDHB, PKLR, PKLR, PKM
KEGG_RETINOL_METABOLISM	ADH1A, ADH1B, ADH1C, ADH4, ADH5, ADH6, ADH7, ALDH1A1, ALDH1A2, AWAT2, BCO1, CYP1A1, CYP1A2, CYP26A1, CYP26B1, CYP26C1, CYP2A13, CYP2A6, CYP2A7, CYP2B6, CYP2B6, CYP2C18, CYP2C19, CYP2C8, CYP2C9, CYP3A4, CYP3A43, CYP3A5, CYP3A7, CYP4A11, CYP4A22, DGAT1, DGAT1, DGAT1, DGAT2, DHRS3, DHRS4, DHRS4, DHRS4L2, DHRS9, LRAT, PNPLA4, RDH10, RDH11, RDH12, RDH16, RDH5, RDH8, RETSAT, RPE65, UGT1A1, UGT1A10, UGT…
KEGG_RIBOFLAVIN_METABOLISM	ACP1, ACP2, ACP3, ACP4, ACP5, ACP6, ENPP1, ENPP3, FLAD1, MTMR1, MTMR2, MTMR6, MTMR7, PHPT1, RFK, TYR
KEGG_SPHINGOLIPID_METABOLISM	ACER1, ACER2, ACER3, ACER3, ARSA, ASAH1, ASAH2, B4GALT6, CERK, DEGS1, DEGS2, ENPP7, GAL3ST1, GALC, GBA, GBA, GLA, GLB1, KDSR, NEU1, NEU1, NEU1, NEU1, NEU1, NEU1, NEU1, NEU1, NEU2, NEU3, NEU4, NEU4, PLPP1, PLPP2, PLPP3, SGMS1, SGMS2, SGPL1, SGPP1, SGPP1, SGPP2, SMPD1, SMPD2, SMPD3, SMPD4, SPHK1, SPHK2, SPTLC1, SPTLC2, UGCG, UGT8
KEGG_STEROID_HORMONE_BIOSYNTHESIS	AKR1C1, AKR1C2, AKR1C3, AKR1C4, AKR1D1, COMT, CYP11A1, CYP11A1, CYP11B1, CYP11B2, CYP17A1, CYP19A1, CYP1A1, CYP1B1, CYP21A2, CYP21A2, CYP21A2, CYP21A2, CYP21A2, CYP21A2, CYP3A4, CYP3A43, CYP3A5, CYP3A7, CYP7A1, CYP7B1, HSD11B1, HSD11B2, HSD17B1, HSD17B12, HSD17B2, HSD17B3, HSD17B6, HSD17B7, HSD17B8, HSD17B8, HSD17B8, HSD17B8, HSD17B8, HSD17B8, HSD3B1, HSD3B2, SRD5A1, SRD5A2, SRD5A3, STS, SULT1E1,…
KEGG_TRYPTOPHAN_METABOLISM	AADAT, AANAT, ACAT1, ACAT2, ACMSD, AFMID, ALDH1B1, ALDH2, ALDH3A2, ALDH7A1, ALDH9A1, AOC1, AOX1, ASMT, CAT, CYP1A1, CYP1A2, CYP1B1, DDC, ECHS1, EHHADH, GCDH, HAAO, HADH, HADHA, IDO1, IDO2, IL4I1, INMT, KMO, KYNU, MAOA, MAOB, OGDH, OGDHL, TDO2, TDO2, TPH1, TPH2, WARS1, WARS2
