## Supplementary material for "Type I IFN reprograms CD4⁺ T cell lipid metabolism as an antiviral effector mechanism during acute HIV/SIV infection": Table S4

### Sheet: Sheet1
	Cell Type/	Increased Levels Signal on Metabolism	Clones	Color *In house	Manufacturer
	Function
CD3 CD4 CD45RA CCR7	T cell Subsets		SP34-2, L200 5H9, 3D12	BUV805, BUV395 APC-H7, BV786	BD
CD39	Tregs		Tu66	BUV496	BD
CD14 CD16	Monocyte Subsets		M5E2, 3G8	BV570 SB600	Biolegend, Invitrogen
CD95 & CD28	Memory		DX2, 28.2	BUV737, SB645	BD, Invitrogen
CD25 & CD62L	Activation		BC96, SK11	PCP/Cy5.5, BV711	Biolegend, BD
GLUT1	Glucose Transp	Glucose uptake	2A5A2	NFR755*	Invitrogen
pRPS6 –Ser244	Phospho Ribosomal P6	⇧ Activation	A18024A	PE/Cy7	Biolegend
pMTOR – Ser2448	Energy Regulation	⇧ Metabolism	MRRBY	PCPeFluo710	Invitrogen
ACC1	Acetyl-CoA to Malonyl-CoA	⇧ FA synthesis	1A11G10	CoraLite647	Proteintech
ASS1	Argininosuccinate Synthase 1	⇧ Arginine Synthesis	2B10	NFR700*	Invitrogen
HK1	Glucose to G6P	⇧ Glycolysis	EPR10134(B)	BUV661	BD
G6PD	1st Step of PPP	⇧ Oxidative PPP	2A7B12	CoraLite594	Proteintech
CPT1A	Rate-limiting LCFA in Mito	⇧ FAO	8F6AE9	V450	BD
APT5A	ETC Complex V	⇧ OXPHOS	3A6B9	NFR725*	Invitrogen
PRDX2	Reduces H2O2	Antioxidant	EPR5154	BUV615	BD
TCF1	Transcription Factor	⇧ Stemness	S33-966	BV421	BD
GLS1	Glutamine to glutamate	⇧ glutamine metabolism	3G13	NFV690*	Invitrogen
pAMPK⍺	AMP-activated protein kinase		A20017A	AF488	Biolegend
PDK1	PDH Kinase/Master Kinase		JA67-30	NFB555*	Invitrogen
