## Supplementary material for "Type I IFN reprograms CD4⁺ T cell lipid metabolism as an antiviral effector mechanism during acute HIV/SIV infection": Table S5

### Sheet: Sheet1
Up Gene§	Down Gene‡
MX1	MYC
OAS1	SLC2A1 (GLUT1)
OAS2	LDHA
OAS3	HK2
IFIT1	PFKP
IFIT2	GAPDH
IFIT3	CCND1
ISG15	CCND2
RSAD2	CCNE1
USP18	CDK2
IFI6	CDK4
IFI27	MKI67
IFI44	PCNA
IFI44L	MCM2
IFI16	MCM3
IFITM1	MCM4
IFITM3	MCM5
IRF7	IL2
ADAR	IL2RA (CD25)
LY6E	CD28
LAMP3	ICOS
HERC5	LAT
	LCK
	ITK
	ZAP70
	FASN
	SCD
	BCL6
	GATA3
	RORC
§ Kyogoku et al., PLoS One 2013	‡ Mostafavi et al., Cell 2016
§ Schoggins & Rice, Curr Opin Virol. 2011	‡ Schroder et al., Nat Rev Immunol 2004
§ Sumida et al., Nat Immunol. 2022	‡ van de Wetering et al., Front Immunol 2019
	‡ Taniguchi & Takaoka, Nat Rev Immunol 2001
	‡ Kim et al., J Immunol 2014
	‡ Choi et al., Nat Immunol 2013
	‡ Guo et al., J Immunol 2008
